# Cldn18 evolution reveals pleiotropic constraints in vertebrate stomach loss

**DOI:** 10.64898/2026.09.30.755615

**Authors:** André M. Machado, André Santos, João Moutinho, João Teixeira, Raquel Ruivo, Elsa Froufe, Patrícia G. Ferreira, Mónica Lopes-Marques, Jonathan M. Wilson, L. Filipe C. Castro

## Abstract

Understanding the origins of anatomical innovations is central to elucidate the evolution of phenotypic diversity, as novel body plans often underpin the colonization of new ecological niches. The stomach, with its acid-secreting glands, evolved in the gnathostome ancestor and has been lost repeatedly. Claudin 18 (CLDN18) is a tight-junction protein that preserves gastric epithelial integrity against extreme H^+^ gradients and, in mammals, also acts in the lung through alternative first-exon isoforms. This dual role suggests that pleiotropy may shape the fate of CLDN18 after stomach loss. Here, we provide a detailed analysis of CLDN18 evolution across jawed vertebrates. CLDN18 originated in the gnathostome ancestor and is expressed in the stomach of elasmobranchs. We found no evidence of the gene in chimaeras or lungfishes, two additional agastric lineages, extending the loss of *cldn18a* previously described in agastric teleosts. Exon 1 architecture indicates a tandem duplication in the Euteleostomi ancestor, whereas stomach- and lung-associated isoforms are partitioned in most tetrapods examined. Monotremes, although agastric, retain only the lung-associated exon 1, consistent with lung function sustaining selection on the *locus*. We show that the origin of the stomach in the gnathostome ancestor coincided with the acquisition of a specific tight-junction barrier against extreme H^+^ gradients, a function secondarily lost together with the stomach in chimaeras, lungfishes and agastric teleosts; except in monotremes, where the lung-associated exon 1 preserves CLDN18. Together, these findings reveal a complex evolutionary history involving gene loss, alternative splicing, tissue-specific regulation, and secondary exon loss, highlighting how pleiotropy and regulatory partitioning shaped the evolution of epithelia in jawed vertebrates.
