## Supplemental Table 1-4 for "Cldn18 evolution reveals pleiotropic constraints in vertebrate stomach loss"

### Sheet: Supp. Table 1
Supplementary Table 1. Accession numbers and NCBI protein names of the amino acid sequences used in the phylogenetic analysis (Figure 2). The Callorhinchus milii sequence annotated as Claudin 18 in NCBI (highlighted in cyan, as in Figure 2) groups with the cldn15 clade. Sequences curated manually are indicated as “Manual annotation” (Supplementary Data 1).
#	Accession number	NCBI protein nomenclature	Species	Notes
1	XP_072896750.1	CLDN15-like	Hemitrygon akajei
2	XP_051873979.1	CLDN15-like	Pristis pectinata
3	XP_055501998.1	CLDN15-like	Leucoraja erinacea
4	XP_032887419.1	CLDN15-like	Amblyraja radiata
5	GCA_012026655.1	CLDN15-like	Hydrolagus affinis
6	NP_001279939.1	CLDN18	Callorhinchus milii
7	XP_038673117.1	CLDN15-like	Scyliorhinus canicula
8	XP_041036124.1	CLDN15-like	Carcharodon carcharias
9	XP_043557722.1	CLDN15-like	Chiloscyllium plagiosum
10	XP_048398239.1	CLDN15-like	Stegostoma fasciatum
11	XP_048398239.2	CLDN15-like	Stegostoma tigrinum
12	XP_043926512.1	CLDN15-like	Protopterus annectens
13	XP_028931688.1	CLDN15-like	Ornithorhynchus anatinus
14	XP_008104700.1	CLDN15-like	Anolis carolinensis
15	XP_005282529.1	CLDN19	Chrysemys picta bellii
16	XP_006125254.1	Claudin-19-like	Pelodiscus sinensis
17	XP_005232313.2	CLDN15-like	Falco peregrinus
18	XP_019145079.1	CLDN-19	Corvus cornix cornix
19	XP_041574102.1	Claudin-19	Taeniopygia guttata
20	NP_062789.1	CLDN18	Mus musculus
21	NP_001002026.1	CLDN18	Homo sapiens
22	XP_526318.3	CLDN18	Pan troglodytes
23	XP_003265323.1	CLDN18	Nomascus leucogenys
24	XP_028925772.1	CLDN18	Ornithorhynchus anatinus
25	XP_033815148.1	CLDN18	Geotrypetes seraphini
26	XP_040286930.1	CLDN18	Bufo bufo
27	NP_001083443.1	claudin_18_L	Xenopus laevis
28	XP_018120300.1	CLDN18	Xenopus laevis
29	XP_005303714.1	CLDN18	Chrysemys picta bellii
30	XP_039413104.1	CLDN18	Corvus cornix cornix
31	XP_040535069.1	CLDN18	Gallus gallus
32	XP_002196241.1	CLDN18	Taeniopygia guttata
33	XP_003209013.1	CLDN18	Meleagris gallopavo
34	XP_072896748.1	CLDN18-like	Hemitrygon akajei
35	Manual annotation	CLDN18	Amblyraja radiata
36	Manual annotation	CLDN18	Leucoraja erinacea
37	Manual annotation	CLDN18	Scyliorhinus canicula
38	XP_041029914.1	CLDN18-like	Carcharodon carcharias
39	XP_043557721.1	CLDN18-like	Chiloscyllium plagiosum
40	XP_048398771.1	CLDN18-like	Stegostoma fasciatum
41	XP_048460550.1	CLDN18	Rhincodon typus
42	XP_048398771.1	CLDN18-like	Stegostoma tigrinum
43	XP_006637728.1	CLDN18	Lepisosteus oculatus
44	XP_035272052.1	CLDN18-like	Anguilla anguilla
45	XP_018593928.1	CLDN-18-like	Scleropages formosus
46	XP_031430652.1	CLDN18	Clupea harengus
47	XP_017334649.1	CLDN18	Ictalurus punctatus
48	XP_013979138.1	CLDN18	Salmo salar
49	XP_019900146.1	CLDN18	Esox lucius
50	XP_014024098.1	CLDN18-like	Salmo salar
51	XP_029905880.1	CLDN18-like	Myripristis murdjan
52	XP_040039231.1	CLDN18-like	Gasterosteus aculeatus aculeatus
53	XP_018525411.1	CLDN-18	Lates calcarifer
54	XP_035502666.1	CLDN-18	Scophthalmus maximus
55	XP_003444253.1	CLDN18	Oreochromis niloticus
56	XP_030228284.1	CLDN18	Gadus morhua
57	XP_018586618.1	CLDN-18-like	Scleropages formosus
58	XP_035278220.1	CLDN18	Anguilla anguilla
59	XP_012681094.1	CLDN18	Clupea harengus
60	XP_014045392.1	CLDN18	Salmo salar
61	XP_002660862.5	CLDN18	Danio rerio
62	XP_010891673.1	CLDN18	Esox lucius
63	XP_026882749.2	CLDN18	Electrophorus electricus
64	NP_001316217.1	claudin_18	Ictalurus punctatus
65	XP_029930832.1	CLDN18-like	Myripristis murdjan
66	XP_030220814.1	CLDN18-like	Gadus morhua
67	XP_040027686.1	CLDN18	Gasterosteus aculeatus aculeatus
68	XP_003438075.1	CLDN18-like	Oreochromis niloticus
69	XP_018532695.1	CLDN-18	Lates calcarifer
70	XP_011614961.1	CLDN18	Takifugu rubripes

### Sheet: Supp. Table 2
Supplementary Table 2. Genome assemblies and RNA-Seq datasets (SRA run accessions) used to infer relative gene expression in 17 vertebrate species (Figure 5; Supplementary Tables 3 and 4).
Species	Homo sapiens	Mus musculus	Monodelphis domestica	Taeniopygia guttata	Anas platyrhynchos	Crotalus tigris	Xenopus tropicalis	Siniperca chuatsi	Antennarius striatus	Amphiprion ocellaris	Notothenia coriiceps	Eleginops maclovinus	Sander lucioperca	Seriola dumerili	Oncorhynchus gorbuscha	Stegostoma tigrinum	Hemitrygon akajei
Genome (Datasets)
Genome and annotation accession number	GCF_000001405.40	GCF_000001635.27	GCF_000002295.2	GCF_003957565.2	GCF_015476345.1	GCF_016545835.1	GCF_000004195.4	GCF_020085105.1	GCF_040054535.1	GCF_022539595.1	GCF_000735185.1	GCF_036324505.1	GCF_008315115.2	GCF_002260705.1	GCF_021184085.1	GCF_030684315.1	GCF_048418815.1
Tissues (Datasets)
Lung	SRR1957195	SRR5047938	SRR867587	SRR7031414	SRR7031385	SRR11524074	SRR9878359	Not available	Not available	Not available	Not available	Not available	Not available	Not available	Not available	-	-
Stomach	SRR1957205	SRR5047998	SRR868956	SRR7031419	SRR7031401	SRR11524068	SRR19548800	SRR12496138	SRR28038121	SRR33981648	SRR1015900	SRR6793943	SRR10453916	SRR26671522	SRR9841118	SRR19140265	SRR32828563
Brain	SRR1957183	SRR5171101	SRR915907	SRR7031424	SRR7031396	SRR11524057	SRR19548801	SRR8109029	Not tested	Not tested	Not tested	Not tested	Not tested	Not tested	Not tested	SRR19140276	SRR32828562
Heart	SRR1957191	SRR5047922	SRR908037	Not available	SRR7031400	SRR11524049	SRR9878362	Not available	Not tested	Not tested	Not tested	Not tested	Not tested	Not tested	Not tested	SRR1914026	SRR32828565
Kidney	SRR1957192	SRR5047928	SRR908038	SRR7031416	SRR7031393	SRR11524077	SRR579562	SRR8113436	Not tested	Not tested	Not tested	Not tested	Not tested	Not tested	Not tested	SRR1914026	SRR32828575
Liver	SRR1957193	SRR5047934	SRR908040	SRR7031415	SRR7031392	SRR11524076	SRR579561	SRR8113437	Not tested	Not tested	Not tested	Not tested	Not tested	Not tested	Not tested	SRR19140267	SRR32828576
Spleen	SRR1957203	SRR5171242	SRR868947	Not available	Not available	SRR11524070	Not available	SRR8109030	Not tested	Not tested	Not tested	Not tested	Not tested	Not tested	Not tested	SRR19140268	-
Pancreas	Not available	SRR5171086	SRR868685	SRR7031410	SRR7031386	SRR11524073	Not available	Not available	Not tested	Not tested	Not tested	Not tested	Not tested	Not tested	Not tested	-	-
Intestine	SRR1957202	SRR5047978	SRR915909	Not available	Not available	Not available	SRR9878357	SRR12496136	Not tested	Not tested	Not tested	Not tested	Not tested	Not tested	Not tested	SRR19140264	SRR32828561
Muscle	SRR1957201	Not available	SRR868920	Not available	Not available	SRR11524058	SRR579564	SRR8109023	Not tested	Not tested	Not tested	Not tested	Not tested	Not tested	Not tested	SRR19140277	SRR32828574
Testis	Not available	SRR5047954	SRR868959	SRR7031402	SRR7031390	SRR11816479	SRR9878364	Not available	Not tested	Not tested	Not tested	Not tested	Not tested	Not tested	Not tested	-	-
Ovary	Not available	SRR5047990	SRR873400	Not available	SRR7031387	Not available	SRR9878358	SRR8109013	Not tested	Not tested	Not tested	Not tested	Not tested	Not tested	Not tested	SRR19140259	SRR32828557
“Not available”, no public RNA-Seq dataset identified for that tissue; “Not tested”, tissue not analysed for that species (stomach only); “-”, organ absent or no data. Highlighted cells: accession SRR1914026 is listed for both heart and kidney of Stegostoma tigrinum and has one digit fewer than the other runs of this species; to be verified.

### Sheet: Supp. Table 3
Supplementary Table 3. Relative expression (TPM, transcripts per million) of CLDN18 and its alternative exon 1 transcripts in the lung and stomach of 17 vertebrate species, with the elephant shark (Callorhinchus milii) included as a species lacking cldn18 (Figure 5).
TAXON	Species		LUNG	STOMACH
Mammal	Homo sapiens		SRR1957195	SRR1957205
	Cldn18	CLDN18 (TPM)	165.394	344.009
	Transcript 18.1	NM_016369.4	164.613	5.20318
	Transcript 18.2	NM_001002026.3	0.78086	338.806
Mammal	Mus musculus		SRR5047938	SRR5047998
	Gene A	CLDN18 (TPM)	544.733	263.636
	Transcript 18.1	NM_019815.3	297.826	15.1573
	Transcript 18.1	NM_001194922.1	134.543	15.6784
	Transcript 18.2	NM_001194921.1	8.28865	124.964
	Transcript 18.2	NM_001194923.1	10.6005	107.836
Mammal	Monodelphis domestica		SRR867587	SRR868956
	Gene A	CLDN18 (TPM)	318.808	641.504
	Transcript 18.1	ENSMODT00000023547.5	315.836	46.7105
	Transcript 18.2	ENSMODT00000124380.1	2.972	594.793
Bird	Taeniopygia guttata		SRR7031414	SRR7031419
	Gene A	CLDN18 (TPM)	488.647	276.299
	Transcript 18.1	XM_012575524.4	474.548	45.3316
	Transcript 18.2	XM_002196205.4	14.0989	230.967
Bird	Anas platyrhynchos		SRR7031385	SRR7031401
	Gene A	CLDN18 (TPM)	548.371	273.829
	Transcript 18.1	XM_005019389.5	519.847	38.982
	Transcript 18.2	XM_038183398.1	28.5238	234.847
Reptile	Crotalus tigris		SRR11524074	SRR11524068
	Gene A	CLDN18 (TPM)	0	905.344
	Transcript 18.1	XM_039364112.1	0	360.46
	Transcript 18.2	XM_039364119.1	0	544.884
Amphibian	Xenopus tropicalis		SRR9878359	SRR19548800
	Gene A	CLDN18 (TPM)	185.642	359.858
	Transcript 18.1	XM_002938116.4	181.803	137.425
	Transcript 18.2	XM_004917773.3	3.8386	222.433
Fish	Siniperca chuatsi		-	SRR12496138
	Gene A (cldn18a)	LOC122877555 (TPM)	-	774.327
	Transcript ae1	XM_044199271.1	-	125.042
	Transcript ae2	XM_044199270.1	-	649.285
	Gene B (cldn18b)	CLDN18 (TPM)	-	835.221
	Transcript	XM_044220354.1	-	835.221
Fish	Antennarius striatus		-	SRR28038121
	Gene A (cldn18a)	LOC137599158 (TPM)	-	601.028
	Transcript ae1	XM_068319892.1	-	562.533
	Transcript ae2	XM_068319893.1	-	38.4948
	Gene B (cldn18b)	CLDN18 (TPM)	-	681.479
	Transcript	XM_068341669.1	-	681.479
Fish	Amphiprion ocellaris		-	SRR33981648
	Gene A (cldn18a)	LOC111575988 (TPM)	-	711.249
	Transcript ae1	XM_023281455.3	-	673.105
	Transcript ae2	XM_055014815.1	-	38.1441
	Gene B (cldn18b)	CLDN18 (TPM)	-	963.091
	Transcript	XM_035948329.2	-	963.091
Fish	Notothenia coriiceps		-	SRR1015900
	Gene A (cldn18a)	LOC104967965 (TPM)	-	1564.14
	Transcript ae1	XM_010797506.1	-	1299.87
	Transcript ae2	XM_010797507.1	-	264.266
	Gene B (cldn18b)	LOC104967001 (TPM)	-	278.148
	Transcript	XM_010796369.1	-	278.148
Fish	Eleginops maclovinus		-	SRR6793943
	Gene A (cldn18a)	LOC134869208 (TPM)	-	667.181
	Transcript	XM_063890678.1	-	667.181
	Gene B (cldn18b)	CLDN18 (TPM)	-	1464.23
	Transcript	XM_063885326.1	-	1464.23
Fish	Sander lucioperca		-	SRR10453916
	Gene A (cldn18a)	LOC116063413 (TPM)	-	942.357
	Transcript	XM_031318393.2	-	942.357
	Gene B (cldn18b)	CLDN18 (TPM)	-	1334.73
	Transcript	XM_031298054.2	-	1334.73
Fish	Seriola dumerili		-	SRR26671522
	Gene A (cldn18a)	LOC111228839 (TPM)	-	578.958
	Transcript	XM_022754926.1	-	578.958
	Gene B (cldn18b)	LOC111231902 (TPM)	-	1383.18
	Transcript	XM_022759175.1	-	1383.18
Fish	Oncorhynchus gorbuscha		-	SRR9841118
	Gene A (cldn18a)	LOC123996555 (TPM)	-	247.818
	Transcript	XM_046299988.1	-	247.818
	Gene B (cldn18b)	LOC124037973	-	599.184
	Transcript	XM_046353294.1	-	599.184
	Gene C	CLDN18 (TPM)	-	1068.72
	Transcript	XM_046360337.1	-	1068.72
Sharks	Stegostoma tigrinum		-	SRR19140265
	Gene (1 Transcripts)	LOC125457980 (TPM)	-	406.66
	Transcript A	XM_048542814.2	-	406.66
Rays	Hemitrygon akajei		-	SRR32828563
	Gene (1 Transcripts)	LOC140725324 (TPM)	-	767.536
	Transcript A	XM_073040647.1	-	767.536
Chimaeras	Callorhinchus milii		-	-
	Gene (1 Transcripts)	-	-	-
	Transcript A	-	-	-
	Transcript B	-	-	-
TPM, transcripts per million; -, not applicable or no data. 18.1/18.2, lung- and stomach-associated exon 1 transcripts (tetrapods); ae1/ae2, alternative exon 1 transcripts of cldn18a (teleosts). Gene-level values equal the sum of the listed transcripts, except in the cell highlighted (Mus musculus lung: gene 544.73 TPM vs. 451.26 TPM in the four transcripts), to be checked. Callorhinchus milii: n…

### Sheet: Supp. Table 4
Supplementary Table 4. Relative expression (TPM, transcripts per million) of CLDN18 and its alternative exon 1 transcripts in nine tissues (brain, heart, kidney, spleen, pancreas, intestine, muscle, testis and ovary) of ten vertebrate species. Lung and stomach are shown in Supplementary Table 3.
TAXON	Species		BRAIN	HEART	KIDNEY	SPLEEN	PANCREAS	INTESTINE	MUSCLE	TESTIS	OVARY
Mammal	Homo sapiens		SRR1957183	SRR1957191	SRR1957192	SRR1957203	-	SRR1957202	SRR1957201	-	-
	Gene (2 Transcripts)	CLDN18 (TPM)	0	0	0	0.527514	-	1.70964	0	-	-
	Transcript 18.1	NM_016369.4	0	0	0	0.527514	-	0	0	-	-
	Transcript 18.2	NM_001002026.3	0	0	0	0	-	1.70964	0	-	-
Mammal	Mus musculus		SRR5171101	SRR5047922	SRR5047928	SRR5171242	SRR5171086	SRR5047978	-	SRR5047954	SRR5047990
	Gene (4 Transcripts)	CLDN18 (TPM)	0	0	0	0	0	53.5045	-	0	2.12397
	Transcript 18.1	NM_019815.3	0	0	0	0	0	8.65203	-	0	2.12397
	Transcript 18.1	NM_001194922.1	0	0	0	0	0	3.94556	-	0	0
	Transcript 18.2	NM_001194921.1	0	0	0	0	0	21.0994	-	0	0
	Transcript 18.2	NM_001194923.1	0	0	0	0	0	19.8075	-	0	0
Mammal	Monodelphis domestica		SRR915907	SRR908037	SRR908038	SRR868947	SRR868685	SRR915909	SRR868920	SRR868959	SRR873400
	Gene (2 Transcripts)	CLDN18 (TPM)	0	0	0.774102	0	0	0	0	2.39242	0.761434
	Transcript 18.1	ENSMODT00000023547.5	0	0	0	0	0	0	0	0	0.761434
	Transcript 18.2	ENSMODT00000124380.1	0	0	0.774102	0	0	0	0	2.39242	0
Bird	Taeniopygia guttata		SRR7031424	-	SRR7031416	-	SRR7031410	-	-	SRR7031402	-
	Gene (2 Transcripts)	CLDN18 (TPM)	0	-	0	-	0	-	-	1.98658	-
	Transcript 18.1	XM_012575524.4	0	-	0	-	0	-	-	0	-
	Transcript 18.2	XM_002196205.4	0	-	0	-	0	-	-	1.98658	-
Bird	Anas platyrhynchos		SRR7031396	SRR7031400	SRR7031393	-	SRR7031386	-	-	SRR7031390	SRR7031387
	Gene (2 Transcripts)	CLDN18 (TPM)	0	0	0.561187	-	0	-	-	0	0.899584
	Transcript 18.1	XM_005019389.5	0	0	0.561187	-	0	-	-	0	0
	Transcript 18.2	XM_038183398.1	0	0	0	-	0	-	-	0	0.899584
Reptile	Crotalus tigris		SRR11524057	SRR11524049	SRR11524077	SRR11524070	SRR11524073	-	SRR11524058	SRR11816479	-
	Gene (2 Transcripts)	CLDN18 (TPM)	0	0	0	0	0	-	0	0	-
	Transcript 18.1	XM_039364112.1	0	0	0	0	0	-	0	0	-
	Transcript 18.2	XM_039364119.1	0	0	0	0	0	-	0	0	-
Amphibian	Xenopus tropicalis		SRR19548801	SRR9878362	SRR579562	-	-	SRR9878357	SRR579564	SRR9878364	SRR9878358
	Gene (2 Transcripts)	CLDN18 (TPM)	0	0	32.9942	-	-	92.6782	0	21.6192	0
	Transcript 18.1	XM_002938116.4	0	0	32.9942	-	-	31.9966	0	5.65267	0
	Transcript 18.2	XM_004917773.3	0	0	0	-	-	60.6817	0	15.9665	0
Fish	Siniperca chuatsi		SRR8109029	-	SRR8113436	SRR8109030	-	SRR12496136	SRR8109023	-	SRR8109013
	Gene (1 Transcripts)	LOC122877555 (TPM)	0	-	0	0	-	0	0	-	0
	Transcript ae1	XM_044199271.1	0	-	0	0	-	0	0	-	0
	Transcript ae2	XM_044199270.1	0	-	0	0	-	0	0	-	0
Sharks	Stegostoma tigrinum		SRR19140276	SRR1914026	SRR1914026	SRR19140268	-	SRR19140264	SRR19140277	-	SRR19140259
	Gene (1 Transcripts)	LOC125457980 (TPM)	0	0	0	0	-	0	0	-	0
	Transcript A	XM_048542814.2	0	0	0	0	-	0	0	-	0
	Transcript B	-	-	-	-	-	-	-	0	-	-
Rays	Hemitrygon akajei		SRR32828562	SRR32828565	SRR32828575	-	-	SRR32828561	SRR32828574	-	SRR32828557
	Gene (1 Transcripts)	LOC140725324 (TPM)	0	0	0	-	-	0.16796	0	-	0.132513
	Transcript A	XM_073040647.1	0	0	0	-	-	0.16796	0	-	0.132513
	Transcript B	-	-	-	-	-	-	-	0	-	-
TPM, transcripts per million; -, not applicable or no data. 18.1/18.2, lung- and stomach-associated exon 1 transcripts; ae1/ae2, alternative exon 1 transcripts of cldn18a. Liver datasets (Supplementary Table 2) and the cldn18b gene of Siniperca chuatsi are not included in this table (to be completed or confirmed). Highlighted: accession SRR1914026 listed for both heart and kidney of Stegostoma ti…
